# Misspellings or “miscellings”-non-verifiable cell lines in cancer research publications

**DOI:** 10.1101/2024.02.29.582220

**Authors:** Danielle J. Oste, Pranujan Pathmendra, Reese A. K. Richardson, Gracen Johnson, Yida Ao, Maya D. Arya, Naomi R. Enochs, Muhammed Hussein, Jinghan Kang, Aaron Lee, Jonathan J. Danon, Guillaume Cabanac, Cyril Labbé, Amanda Capes Davis, Thomas Stoeger, Jennifer A. Byrne

**Affiliations:** School of Medical Sciences, Faculty of Medicine and Health, The University of Sydney, NSW, Australia; Sydney School of Veterinary Science, Faculty of Science, The University of Sydney, NSW, Australia; Department of Chemical and Biological Engineering, Northwestern University, Evanston, IL, USA; School of Chemistry, Faculty of Science, The University of Sydney, NSW, Australia; IRIT UMR 5505 CNRS, University of Toulouse, Toulouse, France; Institut Universitaire de France (IUF), Paris, France; Université Grenoble Alpes, CNRS, Grenoble INP, Laboratoire d’Informatique de Grenoble, Grenoble, France; CellBank Australia, Children’s Medical Research Institute, The University of Sydney, Westmead, NSW, Australia; Feinberg School of Medicine in the Division of Pulmonary and Critical Care Medicine, Northwestern University, Chicago, IL, USA; The Potocsnak Longevity Institute, Northwestern University, Chicago, IL, USA; Simpson Querrey Lung Institute for Translational Science, Chicago, IL, USA; NSW Health Statewide Biobank, NSW Health Pathology, Camperdown, NSW, Australia

## Abstract

Reproducible laboratory research relies on correctly identified reagents. We have previously described human gene research papers with wrongly identified nucleotide sequence reagent(s), including papers studying *miR-145*. Manually verifying reagent identities in more recent *miR-145* papers found 20/36 (56%) and 6/36 (17%) *miR-145* papers with misidentified nucleotide sequence reagent(s) and human cell line(s), respectively. We also found 5 cell line identifiers in two *miR-145* papers with wrongly identified nucleotide sequences and cell lines, and 18 identifiers published elsewhere that did not correspond to indexed cell lines. These cell line identifiers were described as non-verifiable, as their identities appeared uncertain. Studying 420 papers that mentioned 8 different non-verifiable cell line identifier(s) found 235 papers (56%) that appeared to refer to BGC-803, BSG-803, BSG-823, GSE-1, HGC-7901, HGC-803 and/or MGC-823 as independent cell lines. We could not find publications describing how these cell lines were established, and they were not indexed in claimed externally accessible cell line repositories. While some papers stated that STR profiles had been generated for BGC-803, GSE-1 and/or MGC-823 cells, no STR profiles were identified. In summary, non-verifiable human cell lines represent new challenges to research reproducibility and require further investigation to clarify their identities.

**Novelty and Impact Statement:** Through verifying reagent identities in research publications, our team found 23 non-verifiable human cell line identifiers, most of which could represent misspellings of contaminated cancer cell lines. Of 8 identifiers studied in detail, 7 non-verifiable identifiers were unexpectedly referred to as independent cell lines across 235 publications. We therefore describe a process “miscelling”, where published cell lines lack descriptions of how they were established, cannot be found in claimed external repositories and lack STR profiles.
