## Supplementary material for "Misspellings or “miscellings”-non-verifiable cell lines in cancer research publications": Data file S2

### Sheet: SequenceVerification
PMID	Reagent type	Note	Sequence (5'-3')	Claimed target	Verified error type, gene/ transcript identity
33664993	PCR primer	forward	GCTGTATGCGCCATTAGTGTT	circCAMSAP1	NA
	PCR primer	reverse	GCTGGACAGGAGAAGCTTGAT	circCAMSAP1	NA									Totals
	PCR primer	forward	ACGTTCAGTGCCTCGAAAGA	CAMSAP1	NA	Correctly identified								256
	PCR primer	reverse	CGTCGATAGCGGACCTTTTG	CAMSAP1	NA	Incorrectly targeting - not targeting what it claims but targets something else								39
	PCR primer	forward	CAGTCGCCTAGCCAACCCTG	FLI1	NA	(Unable to discriminate between circular and linear transcript- incorrectly targeting)								1
	PCR primer	reverse	GCAATGCCGTGGAAGTCAAAT	FLI1	NA	Non targeting - doesn’t match anything								43
	PCR primer	forward	TGGAAAACCAGCCTCCCGC	c-Myc	NA	Reagents claimed to be non-targeting (controls) but are targeting								1
	PCR primer	reverse	AAGGGTGTGACCGCAACGTA	c-Myc	NA	Not verifiable (BSJ identity not provided)								6
	PCR primer	forward	GCCAGCTCCAGGAAATGCTA	IGFBP3	NA	Not verifiable (claimed target identity not provided)								2
	PCR primer	reverse	GGGGTGGAACTTGGGATCAG	IGFBP3	NA							Total non-verifiable		8
	PCR primer	forward	TCAACGACCACTTTGTCAAGCTCA	GAPDH	NA							Total wrong		83
	PCR primer	reverse	GCTGGTGGTCCAGGGGTCTTACT	GAPDH	NA							Total seqs verified		339
	PCR primer	forward	cgcATGATCCAGGAACCTGCCTCT	miR-640	NA							Total seqs		348
	PCR primer	forward	GTCTGCTCATACCCCATGGTTTCT	miR-767-3p	NA	20/24 articles have wrongly identifed reagent seqences
	PCR primer	forward	GTCCAGTTTTCCCAGGAATCCCT	miR-145-5	NA
	PCR primer	forward	CGCGCGATGAGCTCATTGTAATATGAG	miR-556-5p	NA
	PCR primer	forward	aGAGGGTCTTGGGAGGGATGTGAC	miR-1182	NA
	PCR primer	forward	CCAAACATTCGCGGTGCACTTCTT	miR-543	NA
	PCR primer	forward	CTCGCTTCGGCAGCACA	U6	NA
	PCR primer	reverse	CTCGCTTCGGCAGCACA	U6	NA
34485273	biotinylated probe		CAATCCTTTCAACCTTTCCCGTTAAC	circCDYL (hsa_circ_0008285)	Not verifiable (BSJ identity not provided)
	biotinylated probe		AGGGATTCCTGGGAAAACTGGAC	miR-145-5p	NA
	biotinylated probe		TGTCTGCAATATCCAGGGTTTCCGATGGCACC	Control	Targeting (claim non-targeting), CDR1
	probe		CAATCCTTTCAACCTTTCCCGTTAAC	circCDYL (hsa_circ_0008285)	Not verifiable (BSJ identity not provided)
	probe		AGGGATTCCTGGGAAAACTGGAC	miR-145-5p	NA
	RT-qPCR primer	forward	CCCGAGCCGTGTTTCC	β-actin	Incorrectly targeting, ACTG1, FSCN2
	RT-qPCR primer	reverse	GTCCCAGTTGGTGACGATGC	β-actin	NA
	RT-qPCR primer	forward	AGCCGGTCGGAGCTTTATTG	circCDYL	NA
	RT-qPCR primer	reverse	TCCTTTCAACCTTTCCCGTTAAC	circCDYL	NA
	RT-qPCR primer	forward	AGCCATTCCCGAAGGAGTTG	TJP1	NA
	RT-qPCR primer	reverse	ATCACAGTGTGGTAAGCGCA	TJP1	NA
	RT-qPCR primer	forward	GCTTCGGCAGCACATATACTAAAAT	U6	NA
	RT-qPCR primer	reverse	CGCTTCACGAATTTGCGTGTCAT	U6	NA
	RT-qPCR primer	forward	CTCACGGTCCAGTTTTCCCA	miR-145-5p	NA
	RT-qPCR primer	reverse	ACCTCAAGAACAGTATTTCCAGG	miR-145-5p	NA
	RT-qPCR primer	forward	ACTTACCTGGCAGGGGAGATACC	U1	NA
	RT-qPCR primer	reverse	CCACTACCACAAATTATGCAGTCG	U1	NA
35441564	qRT-PCR primer		ACTGCGTTTAAACAGAAATCACCT	circMYC (hsa_circ_0085533)	Incorrectly targeting, hsa_circ_0009113
	qRT-PCR primer		GACCAGCAAAATCTGTCTTCGT	circMYC (hsa_circ_0085533)	Incorrectly targeting, hsa_circ_0009113
	qRT-PCR primer		GTCCAGTTTTCCCAGGAATCCCT	miRNA-145	NA
	qRT-PCR primer		GTCCAGTGCCCATTGGCCTAATCT	miRNA-145	Not verifiable (claimed target identity not provided)
	qRT-PCR primer		TTACAGTGACCAACACCTCTAATGCCCCA	PCNA	Incorrectly targeting, PIK3R6
	qRT-PCR primer		TTCCAACACCTACAGTGACTAATGCCCCA	Snail1	Incorrectly targeting, PLCB1
	qRT-PCR primer		GCGCCCGTCGTCCTTCTCGTC	Snail1	Non targeting
	qRT-PCR primer		CTTCCGCGACTGGGGGTCCT	Snail1	Not verifiable (claimed target identity not provided)
	qRT-PCR primer		ACTGTTGGTGGGAACTCAGAAG	MMP2	NA
	qRT-PCR primer		CAAGGTCAATGTCAGGAGAGG	MMP2	NA
	qRT-PCR primer		TGTGTCCGTCGTGGATCTGA	GAPDH	Non targeting
	qRT-PCR primer		TTGCTGTTGAAGTCGCAGGAG	GAPDH	Non targeting
32016955	RT-PCR primer	forward	AACCAAACCTACCCACAACG	Lnc-NKILA	NA
	RT-PCR primer	reverse	ACCACTAAGTCAATCCCAGGTG	Lnc-NKILA	NA
	RT-PCR primer	forward	AGCGGAAGAACGAATGTAAC	Lnc-MALAT1	NA
	RT-PCR primer	reverse	GAACAGAAGGAAGAGCCAAG	Lnc-MALAT1	NA
	RT-PCR primer	forward	CTCAGGCAGGATCTGGCATA	Lnc-MEG3	NA
	RT-PCR primer	reverse	CCTGGAGTGCTGTTGGAGAA	Lnc-MEG3	NA
	RT-PCR primer	forward	CCTGTCCCACTCGCTTTC	Lnc-p21	Non targeting
	RT-PCR primer	reverse	GGAACTGGAGACGGAATGTC	Lnc-p21	Non targeting
	RT-PCR primer	forward	GGCGTCCAGTTTTCCCAG	miR-145	NA
	RT-PCR primer	reverse	CAGTGCTGGGTCCGAGTGA	miR-145	Non targeting
	RT-PCR primer	forward	GCGACTGATGTCCCTGTCTC	Bax	NA
	RT-PCR primer	reverse	AAAGATGGTCACGGTCTGCC	Bax	NA
	RT-PCR primer	forward	CTCCCACAGACTCTGTAAG	Bcl-2	Non targeting
	RT-PCR primer	reverse	GCATTACCTGGGGCTGTAATT	Bcl-2	Non targeting
	RT-PCR primer	forward	ATTTGGAACCAAAGATCATACA	Caspase3	NA
	RT-PCR primer	reverse	CTGAGGTTTGCTGCATCGAC	Caspase3	NA
	RT-PCR primer	forward	CGCTTCGGCAGCACATATACT	U6	NA
	RT-PCR primer	reverse	CGCTTCACGAATTTGCGTGTC	U6	NA
	RT-PCR primer	forward	CCAAGGCCAACCGCGAGAAGAT	β-actin	NA
	RT-PCR primer	reverse	AGGGTACATGGTGGTGCCGCCA	β-actin	NA
31789385	siRNA	negative control	AGAUCGACCCAGGCCGUAUAUGU	negative control	NA
	siRNA	mimic	GUCCAGUUUUCCCAGGAAUCCCU	miR-145	NA
	siRNA	inhibitor	CAGGUCAAAAGGGUCCUUAGGGA	miR-145	Incorrectly targeting, TUT1
	siRNA	forward	ACAUCAUAGUCGAACUUUATT	negative control	NA
	siRNA	reverse	GAAAAGGACACUAUGCGGCTT	negative control	NA
	siRNA	forward	UGGAUUUGUACCAUUCUUCUG	P53	Incorrectly targeting, VIM
	siRNA	reverse	GAAGAAUGGUACAAAUCCAAG	P53	Incorrectly targeting, VIM
	siRNA	forward	ACUCAUUGGUUCCUUUAAGGG	CCAT2	Incorrectly targeting, VIM
	siRNA	reverse	CUUAAAGGAACCAAUGAGUCC	CCAT2	Incorrectly targeting, VIM
	RT-qPCR primer	forward	CCCTGGTCAAATTGCTTAACCT	CCAT2	NA
	RT-qPCR primer	reverse	TTATTCGTCCCTCTGTTTTATGGAT	CCAT2	NA
	RT-qPCR primer	forward	CCTTGTCCTCACGGTCCAGT	miR-145	NA
	RT-qPCR primer	reverse	AACCATGACCTCAAGAACAGTATTT	miR-145	NA
	RT-qPCR primer	forward	GGGGCTATGGAAAGGTTTTTCA	p70S6K1	NA
	RT-qPCR primer	reverse	CGTGTCCTTAGCATTCCTCACT	p70S6K12	Incorrectly targeting, KCND3
	RT-qPCR primer	forward	CTCGCTTCGGCAGCACA	U6	NA
	RT-qPCR primer	reverse	AACGCTTCACGAATTTGCGT	U6	NA
	RT-qPCR primer	forward	CTCGCCTAGAGTGAGCTCC	GAPDH	Non targeting
	RT-qPCR primer	reverse	AACTGCTGCGTTGACGGGTATG	GAPDH	Non targeting
33682985	siRNA		GGTAGAATAGTTCTGTCTT	KCNQ1OT1	NA
	siRNA	mimic	GUCCAGUUUUCCCAGGAAUCCCU	miR-145-5p	NA
	siRNA	inhibitor	AGGGAUUCCUGGGAAAACUGGAC	miR-145-5p	NA
	siRNA	negative control	UUUGUACUACACAAAAGUACUG	negative control	NA
	siRNA	inhibitor	CAGUACUUUUGUGUAGUACAAA	negative control	NA
	qRT-PCR primer	forward	CTTTGCAGCAACCTCCTTGT	KCNQ1OT1	NA
	qRT-PCR primer	reverse	TGGGGTGAGGGATCTGAA	KCNQ1OT1	NA
	qRT-PCR primer	forward	GTCCAGTTTTCCCAGGAATCCCT	miR-145-5p	NA
	qRT-PCR primer	reverse	CGCTTCACGAATTTGCGTGTCAT	miR-145-5p	Incorrectly targeting, RNU6-2, RNU6-8, RUN6-7, RNU6-9, RNU6-1
33517563	RT-qPCR primer	forward	CCAGAACCGCAAGGTGAGCAG	IL-1β	Incorrectly targeting, ID1
	RT-qPCR primer	reverse	CGCCGTTGAGAGTGCTGAGC	IL-1β	Non targeting
	RT-qPCR primer	forward	AGGAGGCATATGGCACCTACTTCAAG	IL-6	Non targeting
	RT-qPCR primer	reverse	GCGGAATTCGGCACTTAGTGATC	IL-6	Non targeting
	RT-qPCR primer	forward	AAGCCTCAAGTAACAAGCCGGTAG	TNF-α	Non targeting
	RT-qPCR primer	reverse	TCACACCGTTGGCCATGAG	TNF-α	Non targeting
	RT-qPCR primer	forward	AAGCCTCAAGTAACAAGCCGGTAG	TNF-β	Non targeting
	RT-qPCR primer	reverse	TCACACCGTTGGCCATGAG	TNF-β	Non targeting
	RT-qPCR primer	forward	GAGAGCTGAGAAGCAAGATCCA	lL-8	Non targeting
	RT-qPCR primer	reverse	ACACCAGACCCACACAGAACA	lL-8	Incorrectly targeting, INPPL1
	RT-qPCR primer	forward	AACAGACTGGTCGCTGATGC	NF-kB	Non targeting
	RT-qPCR primer	reverse	TTTCTTTGAATCCCAGGTGC	NF-kB	Incorrectly targeting, ITGB4
	RT-qPCR primer	forward	CATCGGCAATGAGCGGTTC	β-actin	NA
	RT-qPCR primer	reverse	ACAGCACCGTGTTGGCGTAG	β-actin	Incorrectly targeting, ACTG
	siRNA	sense	GCAGUCGATAGUGUUCAUATT	CD36	Non targeting
	siRNA	antisense	UAUGAACACTTUCUACUGCTT	CD36	Non targeting
	Dual luciferase assay primer	up	ccgctcgagGTTTCAGAACCTATTGATGGA	CD36	NA
	Dual luciferase assay primer	down	TGGCCTGATAGAAATGATCTcgccggcgtataaa	CD36	NA
	Dual luciferase assay primer	overlap	AGGTATTTTTTTTTTCACTTTAC	CD36	Incorrectly targeting, Predicted ELOVL2
32706759	qRT-PCR primer	forward	TGTTCGTCATGGGTGTGAAC	GAPDH	NA
	qRT-PCR primer	reverse	ATGGCATGGACTGTGGTCAT	GAPDH	NA
	qRT-PCR primer	forward	CTTCGGCAGCACATATAC	U6	NA
	qRT-PCR primer	reverse	GAACGCTTCACGAATTTGC	u6	NA
	qRT-PCR primer	forward	AGGCCGAAGCTGACAAAAT	hsa_circ_0000073	NA
	qRT-PCR primer	reverse	CAAACCAAGGAATAGCTTCCA	hsa_circ_0000073	NA
	qRT-PCR primer	forward	ACAGTGCCATGAGAGACCAA	NRAS	NA
	qRT-PCR primer	reverse	AATCCCGTAACTCTTGGCCA	NRAS	NA
	qRT-PCR primer	forward	CAGGAATCCCTTAGATGCTA	miR-145-5p	NA
	qRT-PCR primer	reverse	CCATGACCTCAAGAACAGT	miR-145-5p	NA
	qRT-PCR primer	forward	GGATGCTAGACTGAAGCTCCT	miR-151-3p	NA
	qRT-PCR primer	reverse	CAGTGCGTGTCGTGGAGT	miR-151-3p	Non targeting
31821542	RT-PCR primer		TCCTACACGGTCTCCATCAAG	PD-L1	Non targeting
	RT-PCR primer		CTGTTCTCCTTCCTTACCCG	PD-L1	Incorrectly targeting, CA10
	RT-PCR primer		CACGTGGGCTCCAGCATT	GAPDH	Non targeting
	RT-PCR primer		TCACCAGTCATTTCTGCCTTTG	GAPDH	Incorrectly targeting, LANCL3
	RT-PCR primer		ATCGTCCAGTTTTCCCAGG	miR145	NA
	RT-PCR primer		CGCCTCCACACACTCACC	miR145	Non targeting
	RT-PCR primer		CTCGCTTCGGCAGCACA	U6 snRNA	NA
	RT-PCR primer		AACGCTTCACGAATTTGCGT	U6 snRNA	NA
33943007	qRT-PCR primer	forward	ACACTCCAGCTGGGGTCCAGTTTTCCCAGGAA	miR-145	NA
	qRT-PCR primer	reverse	CTCAACTGGTGTCGTGGA	miR-145	Non targeting
	qRT-PCR primer	forward	CAGCGCTCAATCCTTTGGGA	circ-ZNF609	NA
	qRT-PCR primer	reverse	GACCTGCCACATTGGTCAGTA	circ-ZNF609	NA
	qRT-PCR primer	forward	TCCTTGAGCAGTGGAGCCTGCG	ZNF609	NA
	qRT-PCR primer	reverse	CTTAGAGTCAACGTCCCACCTC	ZNF609	NA
	qRT-PCR primer	forward	TCTGTCCCCGATTTCCCCC	STMN1	Non targeting
	qRT-PCR primer	reverse	AGCTGCTTCAAGACTTCCGC	STMN1	Incorrectly targeting, ANKMY1
	qRT-PCR primer	forward	GAAAACGCATAATCTGGGACAGT	VEGFR1	NA
	qRT-PCR primer	reverse	GCGTGGTGTGCTTATTTGGA	VEGFR1	NA
	qRT-PCR primer	forward	GCGATGGCCTCTTCTGTAAG	VEGFR2	NA
	qRT-PCR primer	reverse	ACACGACTCCATGTTGGTCA	VEGFR2	NA
	qRT-PCR primer	forward	CCAGGTGGTCTCCTCTGA	GAPDH	NA
	qRT-PCR primer	reverse	GCTGTAGCCAAATCGTTGT	GAPDH	Non targeting
	qRT-PCR primer	forward	CTCGCTTCGGCAGCACA	U6	NA
	qRT-PCR primer	reverse	AACGCTTCACGAATTTGCGT	U6	NA
34946098	qRT-PCR primer	forward	GGGTTTTTGGTATTTTTTAGGGTAATTGAAGTTTT	miR-145	Incorrectly targeting, GRB10 and others
	qRT-PCR primer	reverse	AACCAAAATAAAATACCACACATCACCA	miR-145	Incorrectly targeting, ERCC6L2
	qRT-PCR primer	forward	CTACGCTGCCCTAGAGGTTTT	EBER	Incorrectly targeting, FAM24A
	qRT-PCR primer	reverse	CAGCTGGTACTTGACCGAAGA	EBER	Non targeting
	qRT-PCR primer	forward	TCCTCCTCTTGGCGCTACTG	LMP1	Non targeting
	qRT-PCR primer	reverse	TCATCACTGTGTCGTTGTCC	LMP1	Non targeting
	qRT-PCR primer	forward	ATCGTCCAGTTTTCCCAGG	miR-145	NA
	qRT-PCR primer	reverse	CGCCTCCACACACTCACC	miR-145	Non targeting
	qRT-PCR primer	forward	TACCTGGACGACCCTGACCTC	DNMT1	NA
	qRT-PCR primer	reverse	CGTTGGCATCAAAGATGGACA	DNMT1	NA
	qRT-PCR primer	forward	GGCAAGTTCTCCGAGGTCTCTG	DNMT3B	NA
	qRT-PCR primer	reverse	TGGTACATGGCTTTTCGATAGGA	DNMT3B	NA
	qRT-PCR primer	forward	TCATCAGCAATGCCTCCTGCA	GAPDH	NA
	qRT-PCR primer	reverse	TGGGTAGCAGTGATGGCA	GAPDH	Incorrectly targeting, ARHGAP29 and others
32494158	RT-PCR primer	forward	TCCCTGAACCACTCCACTGC	circRUNX1	NA
	RT-PCR primer	reverse	GACTTG CGGTGGGTTTGTGA	circRUNX1	NA
	RT-PCR primer	forward	AAAC GGCTACCACATCCA	18S rRNA	NA
	RT-PCR primer	reverse	CACCAGACTTGCCCCTCCA	18S rRNA	Incorrectly targeting, ADAM22
	siRNA		GAGUCAGAUGCAGGGGAAATT	circRUNX1 (hsa_circ_0002360)	NA
	siRNA		AGAUGCAGGGGAAAAGCUUTT	circRUNX1 (hsa_circ_0002360)	NA
	siRNA		GUCCAGUUUUCCCAGGAAUCCCU	miR-145-5p	NA
	siRNA		UUCUCCGAACGUGUCACGUTT	negative control	NA
	probe		GTCAGAGTGAAGCTTTTCCCCTGCATCTGACTCTGAGGCT	circRUNX1 (hsa_circ_0002360)	Incorrectly targeting- unable to discriminate between circular and linear transcript
	FAM-labeled miR-145-5p probe		AGGGA +TTCCTGGGAAAAC+TGGAC	miR-145-5p	NA
32708433	qRT-PCR primer	forward	TGGAAAATCCCAGAAAGATCTG	CP	NA
	qRT-PCR primer	reverse	AGGGCAAATTCCAGTTTCCT	CP	NA
	qRT-PCR primer	forward	TCCCTGGAACATACCAAACC	sCP	NA
	qRT-PCR primer	reverse	CCAATTTATTTCATTCAGCCGA	sCP	NA
	qRT-PCR primer	forward	ACCCCGAGAAAGTAAACAAAGATG	GPI-CP	NA
	qRT-PCR primer	reverse	GATTGGGTAGATCACATTCCATA	GPI-CP	NA
	qRT-PCR primer		GTCCAGTTTTCCCAGGAATCCCT	miRNA-145-5p	NA
	qRT-PCR primer	forward	TTCACCACCATGGAGAAGGC	GAPDH	NA
	qRT-PCR primer	reverse	GGCATGGACTGTGGTCATGA	GAPDH	NA
34350110	shRNA		GGGAATTTGCTCCTAAAAGAAAA	PCDHB17P	NA
	shRNA		GGGACTTCATTTCCTTTGAAAAT	PCDHB17P	NA
	siRNA		TTGCTGTTTGATGAATATCATAA	MELK	NA
	siRNA		AGGACATTGAGGTGTATTTCACG	P65	NA
	RT-qPCR primer	forward	TTCTTGGGTGAAGGGACTGG	PCDHB17P	NA
	RT-qPCR primer	reverse	TCACGACCTGTTGTCAGATTCC	PCDHB17P	NA
	RT-qPCR primer	forward	AAGAAGGCTCGGGGAAAACC	MELK	NA
	RT-qPCR primer	reverse	GCAGGTGTTCTGCATAAGGC	MELK	NA
	RT-qPCR primer	forward	ACTCCAAACCTTTCCACCCC	IL-8	NA
	RT-qPCR primer	reverse	ATGAATTCTCAGCCCTCTTCAA	IL-8	NA
	RT-qPCR primer	forward	TGCCCGCTGCTGTCTAATG	VEGFA	NA
	RT-qPCR primer	reverse	GCGAGTCTGTGTTTTTGCAGG	VEGFA	NA
	RT-qPCR primer	forward	GCAAAAACGGGGGCTTCTTC	FGF2	NA
	RT-qPCR primer	reverse	AACGGTTAGCACACACTCCT	FGF2	NA
	RT-qPCR primer	forward	ATGAGCCTCTTCGGGCTTCT	PDGFC	NA
	RT-qPCR primer	reverse	TACTCAGGTTGGATTCCGCC	PDGFC	NA
	RT-qPCR primer	forward	GCACCGGCTCATCTTTGTCT	PDGFD	NA
	RT-qPCR primer	reverse	GATTGCTCTCATCTCGCCTG	PDGFD	NA
	RT-qPCR primer	forward	TGGAGGAATGAAAACGCCGA	AGGF1	NA
	RT-qPCR primer	reverse	TGAGGATGGTTTGCCTGTCC	AGGF1	NA
	RT-qPCR primer	forward	AGGGATTCCTGGAAATACTGT	miR-145-3p	NA
32772636	qRT-PCR primer	forward	CAGCCACATTCATGGTGTTGAG	CASC9	NA
	qRT-PCR primer	reverse	TGCCAGGTGTTGTTCTGCTA	CASC9	NA
	qRT-PCR primer	forward	ATGCCCGGTTTCATTTAGGG	N-cadherin	NA
	qRT-PCR primer	reverse	GGCATTGGGATCGTCAGCAT	N-cadherin	NA
	qRT-PCR primer	forward	AAACTTAGGGGCGCTCTTGT	Vimentin	NA
	qRT-PCR primer	reverse	GAGGGCTCCTAGCGGTTTAG	Vimentin	NA
	qRT-PCR primer	forward	TGAAAACAGCAAAGGGCTTGGA	E-cadherin	NA
	qRT-PCR primer	reverse	GCAGTGTCTCTCCAAATCCGA	E-cadherin	NA
	qRT-PCR primer	forward	CAGCTTCCTGGAGCCATTTTTC	E2F3	NA
	qRT-PCR primer	reverse	GGCCAAAAATAATCGGGGCT	E2F3	NA
	qRT-PCR primer	forward	CGGATTTGGTCGTATTGGGC	GAPDH	NA
	qRT-PCR primer	reverse	CCCGTTCTCAGCCATGTAGTT	GAPDH	NA
	qRT-PCR primer	forward	ACACTCCAGCTGGGGTCCAGTTTTCCCAGGA	miR-145-5p	NA
	qRT-PCR primer	reverse	TGGTGTCGTGGAGTCG	miR-145-5p	Non targeting
	qRT-PCR primer	forward	CTCGCTTCGGCAGCACA	U6	NA
	qRT-PCR primer	reverse	AACGCTTCACGAATTTGCGT	U6	NA
33414420	RT primer		gtcgtatccagtgcagggtccgaggtattcgcactggatacgactcaaca	hsa-miR-21	NA
	RT -qPCR primer	forward	gcgcgtagcttatcagactga	hsa-miR-21	NA
	RT -qPCR primer	reverse	agtgcagggtccgaggtatt	hsa-miR-21	NA
	RT primer		gtcgtatccagtgcagggtccgaggtattcgcactggatacgacggaaat	hsa-miR-23a	NA
	RT -qPCR primer	forward	gcgatcacattgccaggg	hsa-miR-23a	NA
	RT -qPCR primer	reverse	agtgcagggtccgaggtatt	hsa-miR-23a	NA
	RT primer		gtcgtatccagtgcagggtccgaggtattcgcactggatacgacaacccc	hsa-miR-155	NA
	RT -qPCR primer	forward	cgcgttaatgctaatcgtgata	hsa-miR-155	NA
	RT -qPCR primer	reverse	agtgcagggtccgaggtatt	hsa-miR-155	NA
	RT primer		gtcgtatccagtgcagggtccgaggtattcgcactggatacgacgaaacc	hsa-miR-221	NA
	RT -qPCR primer	forward	cgcgagctacattgtctgctg	hsa-miR-221	NA
	RT -qPCR primer	reverse	agtgcagggtccgaggtatt	hsa-miR-221	NA
	RT primer		gtcgtatccagtgcagggtccgaggtattcgcactggatacgacacccag	hsa-miR-222	NA
	RT -qPCR primer	forward	gcgcgagctacatctggcta	hsa-miR-222	NA
	RT -qPCR primer	reverse	agtgcagggtccgaggtatt	hsa-miR-222	NA
	RT primer		gtcgtatccagtgcagggtccgaggtattcgcactggatacgacaccagc	hsa-miR-449	NA
	RT -qPCR primer	forward	cgcgtggcagtgtattgtta	hsa-miR-449	NA
	RT -qPCR primer	reverse	agtgcagggtccgaggtatt	hsa-miR-449	NA
	RT primer		gtcgtatccagtgcagggtccgaggtattcgcactggatacgacgaggtt	hsa-miR-494	NA
	RT -qPCR primer	forward	cgcgtgaaacatacacggga	hsa-miR-494	NA
	RT -qPCR primer	reverse	agtgcagggtccgaggtatt	hsa-miR-494	NA
	RT primer		gtcgtatccagtgcagggtccgaggtattcgcactggatacgactcatac	hsa-miR-9	NA
	RT -qPCR primer	forward	gcgcgtctttggttatctagct	hsa-miR-9	NA
	RT -qPCR primer	reverse	agtgcagggtccgaggtatt	hsa-miR-9	NA
	RT primer		gtcgtatccagtgcagggtccgaggtattcgcactggatacgacacaacc	hsa-miR-34a	NA
	RT -qPCR primer	forward	cgcgtggcagtgtcttagct	hsa-miR-34a	NA
	RT -qPCR primer	reverse	agtgcagggtccgaggtatt	hsa-miR-34a	NA
	RT primer		gtcgtatccagtgcagggtccgaggtattcgcactggatacgacagctcc	hsa-miR-125a-3p	Non targeting
	RT -qPCR primer	forward	gcgacgggttaggctcttg	hsa-miR-125a-3p	Incorrectly targeting, miR-125b-1
	RT -qPCR primer	reverse	agtgcagggtccgaggtatt	hsa-miR-125a-3p	Non targeting
	RT primer		gtcgtatccagtgcagggtccgaggtattcgcactggatacgactcacaa	hsa-miR-125a-5p	Non targeting
	RT -qPCR primer	forward	cgcgtccctgagaccctaac	hsa-miR-125a-5p	Incorrectly targeting, miR-125b-2, miR-125b-1
	RT -qPCR primer	reverse	agtgcagggtccgaggtatt	hsa-miR-125a-5p	Non targeting
	RT primer		gtcgtatccagtgcagggtccgaggtattcgcactggatacgaccgcatt	hsa-miR-126	NA
	RT -qPCR primer	forward	cgcgtcgtaccgtgagtaat	hsa-miR-126	NA
	RT -qPCR primer	reverse	agtgcagggtccgaggtatt	hsa-miR-126	NA
	RT primer		gtcgtatccagtgcagggtccgaggtattcgcactggatacgacagggat	hsa-miR-145	NA
	RT -qPCR primer	forward	cggtccagttttcccagga	hsa-miR-145	NA
	RT -qPCR primer	reverse	agtgcagggtccgaggtatt	hsa-miR-145	NA
	RT primer		gtcgtatccagtgcagggtccgaggtattcgcactggatacgacaaccca	hsa-miR-146a	NA
	RT -qPCR primer	forward	cgcgtgagaactgaattcca	hsa-miR-146a	NA
	RT -qPCR primer	reverse	agtgcagggtccgaggtatt	hsa-miR-146a	NA
	RT primer		gtcgtatccagtgcagggtccgaggtattcgcactggatacgacacaaag	hsa-miR-148a	NA
	RT -qPCR primer	forward	gcgcgtcagtgcactacagaa	hsa-miR-148a	NA
	RT -qPCR primer	reverse	agtgcagggtccgaggtatt	hsa-miR-148a	NA
	RT primer		gtcgtatccagtgcagggtccgaggtattcgcactggatacgacacaaac	hsa-miR-497	NA
	RT -qPCR primer	forward	gcgcagcagcacactgtg	hsa-miR-497	NA
	RT -qPCR primer	reverse	agtgcagggtccgaggtatt	hsa-miR-497	NA
	RT primer		gtcgtatccagtgcagggtccgaggtattcgcactggatacgacatcctc	hsa-miR-519c	NA
	RT -qPCR primer	forward	gcgcgaaagtgcatcttttta	hsa-miR-519c	NA
	RT -qPCR primer	reverse	agtgcagggtccgaggtatt	hsa-miR-519c	NA
	RT primer		ttcacgaatttgcgtgtcatc	U6	NA
	RT -qPCR primer	forward	cgcttcggcagcacatatac	U6	NA
	RT -qPCR primer	reverse	ttcacgaatttgcgtgtcatc	U6	NA
DOI: 10.4314/tjpr.v19i5.7	qRT-PCR primer	forward	GTC CAG TTT TCC CAG GAA TCC CT	miR-145	NA
	qRT-PCR primer	backward	GCTGTCAACGATACGCTACCTA	miR-145	Non targeting
33841707	Q-PCR primer	forward	TGCGCGTCCAGTTTTCCCAGGAA	miR-145	NA
	Q-PCR primer	reverse	CCAGTGCAGGGTCCGAGGTATT	miR-145	Non targeting
	Q-PCR primer	forward	TCCACCGGAGTCTGTCTCAT	miR-205	NA
	Q-PCR primer	reverse	GCTGTCAACGATACGCTACG	miR-205	Non targeting
	Q-PCR primer	forward	CGGGTTTGTTTTGCATTTGT	U6	NA
	Q-PCR primer	reverse	AGTCCCAGCATGAACAGCTT	U6	NA
35474406	qRT-PCR primer	forward	ACACGGATGCGTATCCACAG	circMYOF	NA
	qRT-PCR primer	reverse	AGCCAGATGTTCACTCGCAA	circMYOF	NA
	qRT-PCR primer	forward	GGAACTGGGGCTGCATCATA	MYOF	NA
	qRT-PCR primer	reverse	ACTCCTTCCCCCTTTCCAGT	MYOF	NA
	qRT-PCR primer	forward	GCCGAGGTCCAGTTTTCCCAGGA	miR-145-5p	NA
	qRT-PCR primer	reverse	CTCAACTGGTGTCGTGGAG	miR-145-5p	Incorrectly targeting, SRSF1
	qRT-PCR primer	forward	AAGACAAGCCACTCCGACAA	OTX1	NA
	qRT-PCR primer	reverse	CTTCAGGGTCTGATGCGTCT	OTX1	NA
	qRT-PCR primer	forward	TGGATCAGCAAGCAGGAGTA	β-actin	NA
	qRT-PCR primer	reverse	TCGGCCACATTGTGAACTTT	β-actin	NA
	qRT-PCR primer	forward	CTCGCTTCGGCAGCACATA	U6	NA
	qRT-PCR primer	reverse	CGAATTTGCGTGTCATCCT	U6	NA
	shRNA	sense	CCGGATGCGTATCCACAGGAGAAAACTCGAGTTTTCTCCTGTGGATACGCATTTTTG	circMYOF (hsa_circ_0019201)	Not verifiable (BSJ identity not provided)
	shRNA	antisense	AATTCAAAAATGCGTATCCACAGGAGAAAACTCGAGTTTTCTCCTGTGGATACGCA	circMYOF (hsa_circ_0019201)	Not verifiable (BSJ identity not provided)
	siRNA	mimic	GUCCAGUUUUCCCAGGAAUCCCU	miR-145-5p	NA
	siRNA	inhibitor	AGGGAUUCCUGGGAAAACUGGAC	miR-145-5p	NA
33858418	qRT-PCR primer	forward	TGCATCTTTCTTCAACATGTCCT	circ_0003288	NA
	qRT-PCR primer	reverse	ATGCGTGCAAGAACCTTTCA	circ_0003288	NA
	qRT-PCR primer	forward	GTCCAGTTTTCCCAGGA	miR-145	NA
	qRT-PCR primer	reverse	GAACATGTCTGCGTATCTC	miR-145	Incorrectly targeting, MAPK1
	qRT-PCR primer	forward	GCTGCACTAATTGTCTATTGGGA	PD-L1	NA
	qRT-PCR primer	reverse	AATTCGCTTGTAGTCGGCACC	PD-L1	NA
	qRT-PCR primer	forward	GGCGGCACCACCATGTACCCT	β-actin	NA
	qRT-PCR primer	reverse	AGGGGCCGGACTCGTCATACT	β-actin	NA
	biotin labeled probe		AAGAACCTTTCAGTTGAAAG	hsa_circ_0003288	Not verifiable (BSJ identity not provided)
	siRNA		AAGAACCTTTCAGTTGAAAG	hsa_circ_0003288	Not verifiable (BSJ identity not provided)
	siRNA	scrambled	GACUUUCCUUCUUGCACGCTT	negative control	NA
32256087	qRT-PCR primer	forward	CTCACGGTCCAGTTCCCA	miR145-5p	Non targeting
	qRT-PCR primer	reverse	ACC TCAAGAACAGTATTTCCAGG	miR145-5p	NA
	qRT-PCR primer	forward	GCTTCGGCAGCACATATACTAAAAT	U6	NA
	qRT-PCR primer	reverse	CGCTTCACGAATTTGCGTGTCAT	U6	NA
	qRT-PCR primer	forward	ACACCAGACCGCAGCTCCA	KLF5	NA
	qRT-PCR primer	reverse	TCCATTGCTGCTGTCTGATTTGTAG	KLF5	NA
	qRT-PCR primer	forward	ACAGTCAGCCGCATCTTCTT	GAPDH	NA
	qRT-PCR primer	reverse	ACGACCAAATCCGTTGACTC	GAPDH	NA
32195190	qRT-PCR primer	forward	GTCCAGTTTTCCCAGGA	miR-145	NA
	qRT-PCR primer	reverse	GAACATGTCTGCGTATCTC	miR-145	Incorrectly targeting, MAPK1
	qRT-PCR primer	forward	TGAGGCTGTCTACCAGTTGACC	SMAD3	NA
	qRT-PCR primer	reverse	GTGAGGACCTTGTCAAGCCACT	SMAD3	NA
	qRT-PCR primer	forward	TGGCAGATTATGAAGCACGGATC	XIAP	NA
	qRT-PCR primer	reverse	AGTTAGCCCTCCTCCACAGTGA	XIAP	NA
	qRT-PCR primer	forward	TCTACACCGACAACTCCATCCG	CCND1	NA
	qRT-PCR primer	reverse	TCTGGCATTTTGGAGAGGAAGTG	CCND1	NA
	qRT-PCR primer	forward	CCATCAGCACAGTTCGTGAGGT	CDK4	NA
	qRT-PCR primer	reverse	TCAGTTCGGGATGTGGCACAGA	CDK4	NA
	qRT-PCR primer	forward	GTCTCCTCTGACTTCAACAGCG	GAPDH	NA
	qRT-PCR primer	reverse	ACCACCCTGTTGCTGTAGCCAA	GAPDH	NA
	qRT-PCR primer	forward	CCGTATGACCTCCTTCCACAGA	U6	Incorrectly targeting, USB1 U6
	qRT-PCR primer	reverse	TCTGTCCACCTCTGAAACCAGG	U6	Incorrectly targeting, USB1 U6
33312362	qRT-PCR primer	forward	TGCGGTCAGTGCACTACAGAAC	miR-145	Incorrectly targeting, miR148a
	qRT-PCR primer	forward	CCAGTGCAGGGTCCGAGGT	miR-145	Incorrectly targeting, SYNJ2
	qRT-PCR primer	forward	CTTTCAGCACTCTGGACGGACTTG	ROR	Incorrectly targeting, PVT1
	qRT-PCR primer	reverse	GATCTATGGCATGGGCAGGGTAG	ROR	Incorrectly targeting, PVT1
	qRT-PCR primer	forward	TGCACGGGCACAAAGACTTCCAC	LMNB2	Incorrectly targeting, RAB34
	qRT-PCR primer	reverse	CCCAGCACCTCAAATCGTTCCAT	LMNB2	Incorrectly targeting, RAB34
	qRT-PCR primer	forward	GTCAGCGCGTGCTCGCTTCG	U6	Non targeting
	qRT-PCR primer	reverse	GTGCAGGGTCCGAGGT	U6	Non targeting
	qRT-PCR primer	forward	GGGAAATCGTGCGTGACATTAAG	β-actin	NA
	qRT-PCR primer	reverse	TGTGTTGGCGTACAGGTCTTTG	β-actin	NA
34159082	qRT-PCR primer	forward	AAGCTTCAGAGGGTTTCCGGTACTT	mir-145	NA
	qRT-PCR primer	reverse	CTCGAGAGCCTCACAGGGATGTTATG	mir-145	NA
	qRT-PCR primer	forward	CGCTTCGGCAGCACATATAC	RNU6B	NA
	qRT-PCR primer	reverse	TTCACGAATTTGCGTGTCAT	RNU6B	NA

### Sheet: CellLineVerification
Completed on 3/2/23 (check google/google scholar for 0 results cellosaurus 7/2)
PMID	Claimed	Cell Line	Results
33664993	human osteosarcoma	143B	Match
	human osteosarcoma	HOS	Match	Error Type:	Totals:
	human osteosarcoma	SJSA	Match	Problematic - Misclassified	3
	human osteosarcoma	U2OS	Match	Problematic - contaminated	9
	human fetal osteoblast	hFOB 1.19 (control)	Match	Problematic - possibly contaminated	3
34485273	Wilms' tumor (nephroblastoma)	SK-NEP-1	Problematic - Misclassified	Non-verifiable	5
	Wilms' tumor (nephroblastoma)	G401	Problematic - Misclassified	Match	92
35441564	Small cell lung cancer	DMS-53	Match	Total	112
	Small cell lung cancer	H446	Match	Total wrongly identified	15
	Small cell lung cancer	SHP-77	Match	Total Verifiable	107
	Small cell lung cancer	H69	Match
	Normal human bronchial epithelial cell line	16-HBE (ATCC, USA)	Match
33682985	Human Gastric Cancer	HS746T	Match
	Human Gastric Cancer	BSG823	Non-verifiable
	Human Gastric Cancer	MKN28	Problematic - contaminated
	Human Gastric Cancer	9811	Match
	Human Gastric Cancer	BGC803	Non-verifiable
	Human Gastric Cancer	MGC803	Problematic - possibly contaminated
	Human Gastric Cancer	BGC823	Problematic - contaminated
	Normal gastric cell line	GSE1	Non-verifiable
	No claimed identity stated	BSG803	Non-verifiable
31789385	Normal Control - Human esophageal epithelial cell	HEEC	Match
	Esophageal cancer	TE-1	Match
	Esophageal cancer	TE-3	Problematic - contaminated
	Esophageal cancer	ECA109	Match
	Esophageal cancer	KYSE410	Match
	Esophageal cancer	KYSE520	Match
	No claimed identity stated	TIE-3	Non-verifiable
33517563	Human breast cancer cells	MCF-7	Match
33414420	Human breast cancer cells	MDA-MB-231	Match
	Human umbilical vein endothelial cells	HUVECs	Match
DOI: 10.4314/tjpr.v19i5.7	Human Gastric cancer	SGC-7901	Problematic - contaminated
	Human Gastric cancer	MKN1	Match
	Normal human gastric epithelial cells	GES1	Match
35474406	Laryngeal squamous cell carcinoma	Tu686	Match
	Laryngeal squamous cell carcinoma	AMC-HN-8	Match
	Laryngeal squamous cell carcinoma	SNU46	Match
	Laryngeal squamous cell carcinoma	Tu177	Match
	Laryngeal squamous cell carcinoma	SNU899	Match
	Nasopharyngeal epithelial cell line	NP69	Match
34946098	Human Oral squamous-cell carcinoma	ORL-48(T)	Match
	Human Oral squamous-cell carcinoma	ORL-136(T)	Match
	Human Oral squamous-cell carcinoma	SCC25	Match
	Human Oral squamous-cell carcinoma	HPV16-positive SCC90	Match
	Human skin squamous-cell carcinoma	HSC1	Match
	EBV-positive cells	SCC25-EBV	Match
	EBV-positive cells	HSC1-EBV	Match
	Cervical cancer-cell lines	HPV-negative C33A	Match
	Cervical cancer-cell lines	HPV-positive SiHa	Match
	Cervical cancer-cell lines	CaSki	Match
	Cervical cancer-cell lines	HeLa	Match
	Human tongue keratinocyte cell lines	HTK1-EGFP	Match
	Human tongue keratinocyte cell lines	HTK1-16E6E7	Match (Not indexed by Cellosaurus but cell line establishment paper found: https://doi.org/10.1016/j.ijom.2009.03.506)
33943007	Human umbilical vein endothelial cells	HUVECs	Match
	Nasopharyngeal carcinoma (NPC)	CNE1	Problematic - contaminated
	Nasopharyngeal carcinoma	HNE1	Problematic - possibly contaminated
	Nasopharyngeal carcinoma	5-8F	Problematic - contaminated
	Nasopharyngeal carcinoma	C666-1	Match
	Nasopharyngeal carcinoma	HONE-1	Problematic - possibly contaminated
	human normal nasopharyngeal epithelial cell line	NP69	Match
31821542	Cisplatin-sensitive ovarian cancer cells	A2780	Match
	Cisplatin-resistant ovarian cancer cells	A2780cis	Match
	No claimed identity stated	HEK293T	Match
32706759	Osteosarcoma	MG63	Match
	Osteosarcoma	143B	Match
	Osteosarcoma	U2OS	Match
	Osteosarcoma	HOS	Match
	Human osteoblast cells	hFOB 1.19	Match
	OS MTX-resistant cells	ZOS	Match
	OS MTX-resistant cells	ZOSM	Match (Not indexed by Cellosaurus but cell line establishment paper found: PMID 18298897)
	OS MTX-resistant cells	U2OS_MTX	Match
	No claimed identity stated	HEK293	Match
	MTX-resistant cell lines	MG-63/MTX	Match
32772636	Retinoblastoma	Y79	Match
	Retinoblastoma	Weri-Rb1	Match
	Human retinal epithelial cells	ARPE-19	Match
34350110	Human breast cancer cells	MDA-MB-231	Match
	Human breast cancer cells	MCF-7	Match
	human umbilical vascular endothelial cells	HUVEC	Match
32708433	Human normal bronchial epithelia	HBE	Match
	Lung cancer cell lines	CL1-0	Match
	Lung cancer cell lines	CL1-5	Match
	Human adenocarcinoma	H1299	Match
	Human adenocarcinoma	H1563	Match
	Human adenocarcinoma	H1435	Match
	Human umbilical vascular endothelial cells	HUVECs	Match
	Human embryonic kidney	HEK-293	Match
	Human normal lung cells	HBE135-E6E7 (HEB)	Match
	Human bronchial epithelial	Beas-2B	Match
32494158	Colorectal cancer	SW480	Match
	Colorectal cancer	SW620	Match
	Colorectal cancer	HCT116	Match
	Colorectal cancer	HT29	Match
	Colorectal cancer	LoVo	Match
	Colorectal cancer	RKO	Match
33312362	Human normal normal esophageal epithelial	HET-1A	Match
	Esophageal cancer	EC9706	Match
	Esophageal cancer	EC109	Match
	Esophageal cancer	KYSE70	Match
	Esophageal cancer	KYSE450	Match
	Esophageal cancer	EC1	Match
32195190	Human colon cancer cell	SW480	Match
	Human colon cancer cell	HCT116	Match
32256087	Human cervical carcinoma	C33A	Match
	Human cervical carcinoma	HT-3	Match
	Human cervical carcinoma	Hela	Match
	Normal cervical cell line	HcerEpic	Match
33858418	Human hepatocellular carcinoma	HepG2	Problematic - Misclassified
	Human hepatocellular carcinoma	Huh7	Match
	Human hepatocellular carcinoma	SMMC-7721	Problematic - contaminated
	Human hepatocellular carcinoma	Bel-7402	Problematic - contaminated
	Human normal hepatic cell line	L02	Problematic - contaminated
Total = 21 assessed
6/21 problematic
32016955	None Listed	NA	NA
33841707	None Listed	NA	NA
34159082	None Listed	NA	NA

### Sheet: IndividualCellLines
A full list of individual number of cell lines verified - duplicates together with claimed identities and PMIDs
PMID (s)	Claimed	Cell line	Results
33682985	Human Gastric Cancer	9811	Match
33664993; 32706759	Human osteosarcoma	143B	Match
35441564	Normal human bronchial epithelial cell line	16-HBE (ATCC, USA)	Match				Error Type:	Totals:
33943007	Nasopharyngeal carcinoma	5-8F	Problematic - contaminated				Problematic - Misclassified	3
31821542	Cisplatin-sensitive ovarian cancer cells	A2780	Match				Problematic - contaminated	9
31821542	Cisplatin-resistant ovarian cancer cells	A2780cis	Match				Problematic - possibly contaminated	3
35474406	Laryngeal squamous cell carcinoma	AMC-HN-8	Match				Non-verifiable	5
32772636	Human retinal epithelial cells	ARPE-19	Match				Match	76
32708433	Human bronchial epithelial	Beas-2B	Match				Total	96
33858418	Human hepatocellular carcinoma	Bel-7402	Problematic - contaminated				Total wrongly identified	15
33682985	Human Gastric Cancer	BGC803	Non-verifiable				Total Verifiable	91
33682985	Human Gastric Cancer	BGC823	Problematic - contaminated
33682985	No claimed identity stated	BSG803	Non-verifiable
33682985	Human Gastric Cancer	BSG823	Non-verifiable
32256087	Human cervical carcinoma	C33A	Match
33943007	Nasopharyngeal carcinoma	C666-1	Match
34946098	Cervical cancer-cell lines	CaSki	Match
32708433	Lung cancer cell lines	CL1-0	Match
32708433	Lung cancer cell lines	CL1-5	Match
33943007	Nasopharyngeal carcinoma (NPC)	CNE1	Problematic - contaminated
35441564	Small cell lung cancer	DMS-53	Match
33312362	Esophageal cancer	EC1	Match
33312362	Esophageal cancer	EC109	Match
33312362	Esophageal cancer	EC9706	Match
31789385	Esophageal cancer	ECA109	Match
34485273	Wilms' tumor (nephroblastoma)	G401	Problematic - misclassified
DOI: 10.4314/tjpr.v19i5.7	Normal human gastric epithelial cells	GES1	Match
33682985	Normal gastric cell line	GSE1	Non-verifiable
32708433	Human adenocarcinoma	H1299	Match
32708433	Human adenocarcinoma	H1435	Match
32708433	Human adenocarcinoma	H1563	Match
35441564	Small cell lung cancer	H446	Match
35441564	Small cell lung cancer	H69	Match
32708433	Human normal bronchial epithelia	HBE	Match
32708433	Human normal lung cells	HBE135-E6E7 (HEB)	Match
32256087	Normal cervical cell line	HcerEpic	Match
32494158; 32195190	Colorectal cancer; Human colon cancer cell	HCT116	Match
31789385	Normal Control - Human esophageal epithelial cell	HEEC	Match
32706759; 32708433	No claimed identity stated; Human embryonic kidney	HEK293	Match
31821542	No claimed identity stated	HEK293T	Match
34946098; 32256087	Cervical cancer-cell lines; Human cervical carcinoma	HeLa	Match
33858418	Human hepatocellular carcinoma	HepG2	Problematic - misclassified
33312362	Human normal normal esophageal epithelial	HET-1A	Match
32706759; 33664993	Human osteoblast cells; human fetal osteoblast (control)	hFOB 1.19	Match
33943007	Nasopharyngeal carcinoma	HNE1	Problematic - possibly contaminated
33943007	Nasopharyngeal carcinoma	HONE-1	Problematic - possibly contaminated
33664993; 32706759	human osteosarcoma	HOS	Match
34946098	Human Oral squamous-cell carcinoma	HPV16-positive SCC90	Match
34946098	Cervical cancer-cell lines	HPV-negative C33A	Match
34946098	Cervical cancer-cell lines	HPV-positive SiHa	Match
33682985	Human Gastric Cancer	HS746T	Match
34946098	Human skin squamous-cell carcinoma	HSC1	Match
34946098	EBV-positive cells	HSC1-EBV	Match
32494158	Colorectal cancer	HT29	Match
32256087	Human cervical carcinoma	HT-3	Match
34946098	Human tongue keratinocyte cell lines	HTK1-16E6E7	Match (Not indexed by Cellosaurus but cell line establishment paper found: https://doi.org/10.1016/j.ijom.2009.03.506)
34946098	Human tongue keratinocyte cell lines	HTK1-EGFP	Match
33858418	Human hepatocellular carcinoma	Huh7	Match
34350110; 33414420; 33943007; 32708433	human umbilical vascular endothelial cells; Human umbilical vein endothelial cells	HUVEC	Match
31789385	Esophageal cancer	KYSE410	Match
33312362	Esophageal cancer	KYSE450	Match
31789385	Esophageal cancer	KYSE520	Match
33312362	Esophageal cancer	KYSE70	Match
33858418	Human normal hepatic cell line	L02	Problematic - contaminated
32494158	Colorectal cancer	LoVo	Match
33517563; 34350110	Human breast cancer cells	MCF-7	Match
33414420; 34350110	Human breast cancer cells	MDA-MB-231	Match
32706759	Osteosarcoma	MG63	Match
32706759	MTX-resistant cell lines	MG-63/MTX	Match
33682985	Human Gastric Cancer	MGC803	Problematic - possibly contaminated
DOI: 10.4314/tjpr.v19i5.7	Human Gastric cancer	MKN1	Match
33682985	Human Gastric Cancer	MKN28	Problematic - contaminated
35474406; 33943007	Nasopharyngeal epithelial cell line; human normal nasopharyngeal epithelial cell line	NP69	Match
34946098	Human Oral squamous-cell carcinoma	ORL-136(T)	Match
34946098	Human Oral squamous-cell carcinoma	ORL-48(T)	Match
32494158	Colorectal cancer	RKO	Match
34946098	Human Oral squamous-cell carcinoma	SCC25	Match
34946098	EBV-positive cells	SCC25-EBV	Match
DOI: 10.4314/tjpr.v19i5.7	Human Gastric cancer	SGC-7901	Problematic - contaminated
35441564	Small cell lung cancer	SHP-77	Match
33664993	human osteosarcoma	SJSA	Match
34485273	Wilms' tumor (nephroblastoma)	SK-NEP-1	Problematic - misclassified
33858418	Human hepatocellular carcinoma	SMMC-7721	Problematic - contaminated
35474406	Laryngeal squamous cell carcinoma	SNU46	Match
35474406	Laryngeal squamous cell carcinoma	SNU899	Match
32494158; 32195190	Colorectal cancer; Human colon cancer cell	SW480	Match
32494158	Colorectal cancer	SW620	Match
31789385	Esophageal cancer	TE-1	Match
31789385	Esophageal cancer	TE-3	Problematic - contaminated
31789385	No claimed identity stated	TIE-3	Non-verifiable
35474406	Laryngeal squamous cell carcinoma	Tu177	Match
35474406	Laryngeal squamous cell carcinoma	Tu686	Match
33664993; 32706759	human osteosarcoma	U2OS	Match
32706759	OS MTX-resistant cells	U2OS_MTX	Match
32772636	Retinoblastoma	Weri-Rb1	Match
32772636	Retinoblastoma	Y79	Match
32706759	OS MTX-resistant cells	ZOS	Match
32706759	OS MTX-resistant cells	ZOSM	Match (Not indexed by Cellosaurus but cell line establishment paper found: PMID 18298897)
